# Host genomic variation shapes gut microbiome diversity in threespine stickleback fish

**DOI:** 10.1101/2022.11.14.516485

**Authors:** Clayton M. Small, Emily A. Beck, Mark C. Currey, Hannah F. Tavalire, Susan Bassham, William A. Cresko

## Abstract

Variation among host-associated microbiomes is well documented across species, populations, and individuals. However, the relative importance of host genetic differences for microbiome variation has been difficult to study. While research in humans has shown that genetic variation influences microbiome differences, confounding environmental effects have been very difficult to control. Isogenic laboratory models help isolate host genetic variants to test for influences of the environment or large-effect mutations on the microbiome, but such studies seldom incorporate natural genetic variation. Thus, although many important factors potentially impacting the microbiome have been identified, most studies have failed to test for the direct influence of natural host-genetic variation on microbiome differences within a controlled environment. Understanding the relationship between host-genetic and microbial variation also has biomedical implications, such as understanding why some humans are more susceptible to chronic inflammatory disorders like Crohn’s Disease and Ulcerative Colitis. To directly assess the relationship between host-genetic variation and microbiome variation, we performed a common garden experiment using laboratory lines of genetically divergent populations of threespine stickleback fish – a species that is an outbred model organism commonly used for determining the genetic basis of complex traits in the context of natural genetic variation. Using germ-free derivation and the powerful common garden design with these divergent lines, as well as hybrids between them, we detected clear associations between stickleback genetic dissimilarity and microbiome dissimilarity. Using genome-wide RAD-seq data we also identified regions of the genome underlying differences in microbiome composition. Importantly, we highlight that heritable morphological traits such as body size that are correlated with microbiome dissimilarity also need consideration in future microbiome studies.
