## Supplementary Sheet 1 for "Host genomic variation shapes gut microbiome diversity in threespine stickleback fish"

### Sheet: All_Individuals
Sample_ID	Barcode	Population	Family	Tank	PCR	SL_mm	Sex	Fish_ID	Dam	Sire	Dissector	40k_min_post_contam_removal
ComC1.B	ACACGGTTTATTCGCC	Hy	H1	tank1	B	17.797	male	ComC01	P_H1_2909b	P_H1_2793	one	no
ComC10.B	GGACAATCTATTCGCC	Hy	H2	tank1	B	14.197	female	ComC10	P_H2_2851b	P_H2_2850	two	yes
ComC11.B	TTCGTACCTATTCGCC	RS	R2	tank1	B	16.347	female	ComC11	P_R2_2846	P_R2_2877	one	yes
ComC12.B	CAGTGAAGTATTCGCC	Hy	H1	tank1	B	16.939	female	ComC12	P_H1_2909b	P_H1_2793	two	yes
ComC13.B	ACACGGTTCTGCACTT	RS	R2	tank1	B	18.067	male	ComC13	P_R2_2846	P_R2_2877	one	yes
ComC14.B	GTCACTGTCTGCACTT	RS	R3	tank1	B	18.815	male	ComC14	P_R3_2851a	P_R3_2884	two	yes
ComC15.B	ACTGCTAGCTGCACTT	RS	R3	tank1	B	13.589	male	ComC15	P_R3_2851a	P_R3_2884	one	yes
ComC16.B	GAAGAGGTCTGCACTT	RS	R3	tank1	B	17.849	male	ComC16	P_R3_2851a	P_R3_2884	two	yes
ComC17.B	CGCTAGTACTGCACTT	RS	R3	tank1	B	11.699	male	ComC17	P_R3_2851a	P_R3_2884	one	yes
ComC18.B	GCTGTTGTCTGCACTT	Bt	B1	tank1	B	18.153	male	ComC18	P_B1_2794	P_B1_2885	two	yes
ComC19.B	ACATTGCGCTGCACTT	RS	R2	tank1	B	17.862	male	ComC19	P_R2_2846	P_R2_2877	one	yes
ComC2.B	GTCACTGTTATTCGCC	Bt	B3	tank1	B	16.442	female	ComC02	P_B3_2876	P_B3_2793	two	yes
ComC20.B	AAGCACTGCTGCACTT	Hy	H2	tank1	B	11.692	female	ComC20	P_H2_2851b	P_H2_2850	two	yes
ComC21.B	CTCCTAGACTGCACTT	Bt	B3	tank1	B	17.783	male	ComC21	P_B3_2876	P_B3_2793	one	yes
ComC22.B	GGACAATCCTGCACTT	Hy	H1	tank1	B	21.152	female	ComC22	P_H1_2909b	P_H1_2793	two	yes
ComC23.B	TTCGTACCCTGCACTT	RS	R3	tank1	B	19.808	male	ComC23	P_R3_2851a	P_R3_2884	one	no
ComC24.B	CAGTGAAGCTGCACTT	Hy	H1	tank1	B	18.727	male	ComC24	P_H1_2909b	P_H1_2793	two	yes
ComC25.B	ACACGGTTGGAATTGC	RS	R3	tank1	B	20.703	female	ComC25	P_R3_2851a	P_R3_2884	one	yes
ComC26.B	GTCACTGTGGAATTGC	Hy	H1	tank1	B	16.967	female	ComC26	P_H1_2909b	P_H1_2793	two	yes
ComC27.B	ACTGCTAGGGAATTGC	Bt	B3	tank1	B	15.413	female	ComC27	P_B3_2876	P_B3_2793	one	yes
ComC28.B	GAAGAGGTGGAATTGC	RS	R1	tank1	B	19.545	male	ComC28	P_R1_2909	P_R1_2851	two	yes
ComC29.B	CGCTAGTAGGAATTGC	RS	R2	tank1	B	20.09	female	ComC29	P_R2_2846	P_R2_2877	one	yes
ComC3.B	ACTGCTAGTATTCGCC	Hy	H2	tank1	B	17.07	female	ComC03	P_H2_2851b	P_H2_2850	one	no
ComC30.B	GCTGTTGTGGAATTGC	Bt	B3	tank1	B	18.3	male	ComC30	P_B3_2876	P_B3_2793	two	yes
ComC31.B	ACATTGCGGGAATTGC	Hy	H1	tank1	B	13.258	male	ComC31	P_H1_2909b	P_H1_2793	one	yes
ComC32.B	AAGCACTGGGAATTGC	Hy	H2	tank1	B	19.595	male	ComC32	P_H2_2851b	P_H2_2850	two	yes
ComC33.B	CTCCTAGAGGAATTGC	Hy	H1	tank1	B	14.991	female	ComC33	P_H1_2909b	P_H1_2793	one	yes
ComC34.B	GGACAATCGGAATTGC	RS	R2	tank1	B	18.697	male	ComC34	P_R2_2846	P_R2_2877	two	yes
ComC35.B	TTCGTACCGGAATTGC	RS	R2	tank1	B	22.195	male	ComC35	P_R2_2846	P_R2_2877	one	yes
ComC36.B	CAGTGAAGGGAATTGC	RS	R2	tank1	B	22.31	female	ComC36	P_R2_2846	P_R2_2877	two	yes
ComC37.B	ACACGGTTTTGCGAAG	RS	R1	tank1	B	18.936	male	ComC37	P_R1_2909	P_R1_2851	one	yes
ComC38.B	GTCACTGTTTGCGAAG	Bt	B1	tank1	B	16.49	female	ComC38	P_B1_2794	P_B1_2885	two	yes
ComC39.B	ACTGCTAGTTGCGAAG	Hy	H1	tank1	B	18.85	female	ComC39	P_H1_2909b	P_H1_2793	one	yes
ComC4.B	GAAGAGGTTATTCGCC	RS	R2	tank1	B	17.68	male	ComC04	P_R2_2846	P_R2_2877	two	no
ComC40.B	GAAGAGGTTTGCGAAG	RS	R3	tank1	B	18.718	male	ComC40	P_R3_2851a	P_R3_2884	two	yes
ComC41.B	CGCTAGTATTGCGAAG	Hy	H1	tank1	B	15.712	male	ComC41	P_H1_2909b	P_H1_2793	one	yes
ComC42.B	GCTGTTGTTTGCGAAG	Hy	H1	tank1	B	21.146	female	ComC42	P_H1_2909b	P_H1_2793	two	yes
ComC43.B	ACATTGCGTTGCGAAG	RS	R1	tank1	B	16.638	male	ComC43	P_R1_2909	P_R1_2851	one	yes
ComC44.B	AAGCACTGTTGCGAAG	Bt	B1	tank1	B	19.746	female	ComC44	P_B1_2794	P_B1_2885	two	yes
ComC45.B	CTCCTAGATTGCGAAG	RS	R1	tank1	B	19.714	female	ComC45	P_R1_2909	P_R1_2851	one	yes
ComC46.B	GGACAATCTTGCGAAG	Bt	B1	tank1	B	18.806	male	ComC46	P_B1_2794	P_B1_2885	two	yes
ComC47.B	TTCGTACCTTGCGAAG	Bt	B3	tank1	B	16.836	male	ComC47	P_B3_2876	P_B3_2793	one	yes
ComC48.B	CAGTGAAGTTGCGAAG	Bt	B1	tank1	B	16.243	female	ComC48	P_B1_2794	P_B1_2885	two	yes
ComC49.B	ACACGGTTCGTCAATG	Bt	B3	tank1	B	19.045	male	ComC49	P_B3_2876	P_B3_2793	one	yes
ComC5.B	CGCTAGTATATTCGCC	Hy	H1	tank1	B	17.334	male	ComC05	P_H1_2909b	P_H1_2793	one	no
ComC50.B	GTCACTGTCGTCAATG	RS	R3	tank1	B	18.559	female	ComC50	P_R3_2851a	P_R3_2884	two	yes
ComC51.B	ACTGCTAGCGTCAATG	Hy	H1	tank1	B	19.583	male	ComC51	P_H1_2909b	P_H1_2793	one	yes
ComC52.B	GAAGAGGTCGTCAATG	RS	R3	tank1	B	19.459	male	ComC52	P_R3_2851a	P_R3_2884	two	yes
ComC53.B	CGCTAGTACGTCAATG	Hy	H2	tank1	B	18.456	female	ComC53	P_H2_2851b	P_H2_2850	one	yes
ComC54.B	GCTGTTGTCGTCAATG	RS	R2	tank1	B	19.303	female	ComC54	P_R2_2846	P_R2_2877	two	yes
ComC55.B	ACATTGCGCGTCAATG	Bt	B1	tank1	B	18.035	male	ComC55	P_B1_2794	P_B1_2885	one	yes
ComC56.B	AAGCACTGCGTCAATG	RS	R3	tank1	B	18.472	female	ComC56	P_R3_2851a	P_R3_2884	two	yes
ComC57.B	CTCCTAGACGTCAATG	Bt	B1	tank1	B	15.293	female	ComC57	P_B1_2794	P_B1_2885	one	yes
ComC58.B	GGACAATCCGTCAATG	Bt	B3	tank1	B	15.724	female	ComC58	P_B3_2876	P_B3_2793	two	yes
ComC59.B	TTCGTACCCGTCAATG	RS	R3	tank1	B	17.632	male	ComC59	P_R3_2851a	P_R3_2884	one	yes
ComC6.B	GCTGTTGTTATTCGCC	RS	R1	tank1	B	18.284	female	ComC06	P_R1_2909	P_R1_2851	two	yes
ComC60.B	CAGTGAAGCGTCAATG	Bt	B1	tank1	B	20.632	female	ComC60	P_B1_2794	P_B1_2885	two	yes
ComC61.B	ACACGGTTTGTCCAGA	Hy	H2	tank1	B	17.641	female	ComC61	P_H2_2851b	P_H2_2850	one	yes
ComC62.B	GTCACTGTTGTCCAGA	RS	R3	tank1	B	16.148	female	ComC62	P_R3_2851a	P_R3_2884	two	yes
ComC63.B	ACTGCTAGTGTCCAGA	RS	R1	tank1	B	20.447	male	ComC63	P_R1_2909	P_R1_2851	one	no
ComC64.B	GAAGAGGTTGTCCAGA	RS	R3	tank1	B	20.602	male	ComC64	P_R3_2851a	P_R3_2884	two	yes
ComC65.B	CGCTAGTATGTCCAGA	Hy	H2	tank1	B	12.625	female	ComC65	P_H2_2851b	P_H2_2850	one	yes
ComC66.B	GCTGTTGTTGTCCAGA	Bt	B3	tank1	B	17.882	male	ComC66	P_B3_2876	P_B3_2793	two	yes
ComC67.B	ACATTGCGTGTCCAGA	Bt	B3	tank1	B	17.424	male	ComC67	P_B3_2876	P_B3_2793	one	yes
ComC68.B	AAGCACTGTGTCCAGA	Bt	B3	tank1	B	14.371	female	ComC68	P_B3_2876	P_B3_2793	two	yes
ComC69.B	CTCCTAGATGTCCAGA	RS	R3	tank1	B	21.626	male	ComC69	P_R3_2851a	P_R3_2884	one	yes
ComC7.B	ACATTGCGTATTCGCC	Hy	H1	tank1	B	19.262	female	ComC07	P_H1_2909b	P_H1_2793	one	yes
ComC8.B	AAGCACTGTATTCGCC	RS	R3	tank1	B	19.413	male	ComC08	P_R3_2851a	P_R3_2884	two	yes
ComC9.B	CTCCTAGATATTCGCC	Hy	H2	tank1	B	16.86	male	ComC09	P_H2_2851b	P_H2_2850	one	yes
ComD1.B	GGACAATCTGTCCAGA	Bt	B3	tank2	B	15.784	male	ComD01	P_B3_2876	P_B3_2793	one	yes
ComD10.B	ACATTGCGGTTGTAGC	Hy	H1	tank2	B	15.411	male	ComD10	P_H1_2909b	P_H1_2793	two	yes
ComD11.B	AAGCACTGGTTGTAGC	RS	R3	tank2	B	21	male	ComD11	P_R3_2851a	P_R3_2884	one	yes
ComD12.B	CTCCTAGAGTTGTAGC	RS	R1	tank2	B	16.116	male	ComD12	P_R1_2909	P_R1_2851	two	yes
ComD13.B	GGACAATCGTTGTAGC	Hy	H2	tank2	B	14.316	male	ComD13	P_H2_2851b	P_H2_2850	one	yes
ComD14.B	TTCGTACCGTTGTAGC	RS	R1	tank2	B	15.806	male	ComD14	P_R1_2909	P_R1_2851	two	yes
ComD15.B	CAGTGAAGGTTGTAGC	Bt	B3	tank2	B	15.638	male	ComD15	P_B3_2876	P_B3_2793	one	yes
ComD16.B	GGACCTATTATTCGCC	Bt	B1	tank2	B	18.309	male	ComD16	P_B1_2794	P_B1_2885	two	yes
ComD17.B	TTGTCGGTTATTCGCC	Bt	B3	tank2	B	15.682	male	ComD17	P_B3_2876	P_B3_2793	one	yes
ComD18.B	CCAGTGTTTATTCGCC	Hy	H1	tank2	B	15.054	male	ComD18	P_H1_2909b	P_H1_2793	two	yes
ComD19.B	CCTATGGTTATTCGCC	RS	R1	tank2	B	17.488	female	ComD19	P_R1_2909	P_R1_2851	one	yes
ComD2.B	TTCGTACCTGTCCAGA	Hy	H1	tank2	B	15.595	female	ComD02	P_H1_2909b	P_H1_2793	two	yes
ComD20.B	GTCATCGATATTCGCC	Bt	B1	tank2	B	15.922	female	ComD20	P_B1_2794	P_B1_2885	two	yes
ComD21.B	CACAAGTCTATTCGCC	RS	R2	tank2	B	17.093	female	ComD21	P_R2_2846	P_R2_2877	one	yes
ComD22.B	CATAACGGTATTCGCC	Hy	H2	tank2	B	16.189	female	ComD22	P_H2_2851b	P_H2_2850	two	no
ComD23.B	ACTCGTTGTATTCGCC	Bt	B3	tank2	B	16.925	female	ComD23	P_B3_2876	P_B3_2793	one	yes
ComD24.B	GTCGGTAATATTCGCC	RS	R3	tank2	B	21.126	female	ComD24	P_R3_2851a	P_R3_2884	two	yes
ComD25.B	GTACTCTCTATTCGCC	RS	R2	tank2	B	18.052	female	ComD25	P_R2_2846	P_R2_2877	one	yes
ComD26.B	TGGTACAGTATTCGCC	RS	R2	tank2	B	15.01	male	ComD26	P_R2_2846	P_R2_2877	two	yes
ComD27.B	ACAGCTCATATTCGCC	Bt	B1	tank2	B	18.45	female	ComD27	P_B1_2794	P_B1_2885	one	yes
ComD28.B	GGACCTATCTGCACTT	RS	R1	tank2	B	15.429	female	ComD28	P_R1_2909	P_R1_2851	two	yes
ComD29.B	TTGTCGGTCTGCACTT	Bt	B1	tank2	B	18.459	female	ComD29	P_B1_2794	P_B1_2885	one	yes
ComD3.B	CAGTGAAGTGTCCAGA	Bt	B1	tank2	B	18.376	male	ComD03	P_B1_2794	P_B1_2885	one	yes
ComD30.B	CCAGTGTTCTGCACTT	Bt	B3	tank2	B	19.546	male	ComD30	P_B3_2876	P_B3_2793	two	yes
ComD31.B	CCTATGGTCTGCACTT	Bt	B3	tank2	B	17.034	male	ComD31	P_B3_2876	P_B3_2793	one	yes
ComD32.B	GTCATCGACTGCACTT	RS	R3	tank2	B	20.887	female	ComD32	P_R3_2851a	P_R3_2884	two	no
ComD33.B	CACAAGTCCTGCACTT	RS	R2	tank2	B	19.117	male	ComD33	P_R2_2846	P_R2_2877	one	yes
ComD34.B	CATAACGGCTGCACTT	RS	R2	tank2	B	17.167	female	ComD34	P_R2_2846	P_R2_2877	two	yes
ComD35.B	ACTCGTTGCTGCACTT	Hy	H2	tank2	B	16.173	female	ComD35	P_H2_2851b	P_H2_2850	one	yes
ComD36.B	GTCGGTAACTGCACTT	Hy	H2	tank2	B	21.407	female	ComD36	P_H2_2851b	P_H2_2850	two	yes
ComD37.B	GTACTCTCCTGCACTT	Hy	H1	tank2	B	14.773	male	ComD37	P_H1_2909b	P_H1_2793	one	yes
ComD38.B	TGGTACAGCTGCACTT	RS	R2	tank2	B	19.329	male	ComD38	P_R2_2846	P_R2_2877	two	yes
ComD39.B	ACAGCTCACTGCACTT	RS	R1	tank2	B	18.339	female	ComD39	P_R1_2909	P_R1_2851	one	yes
ComD4.B	ACACGGTTGTTGTAGC	RS	R2	tank2	B	16.268	male	ComD04	P_R2_2846	P_R2_2877	two	yes
ComD40.B	GGACCTATGGAATTGC	RS	R3	tank2	B	20.563	female	ComD40	P_R3_2851a	P_R3_2884	two	no
ComD41.B	TTGTCGGTGGAATTGC	Hy	H2	tank2	B	16.18	female	ComD41	P_H2_2851b	P_H2_2850	one	no
ComD42.B	CCAGTGTTGGAATTGC	RS	R3	tank2	B	16.944	male	ComD42	P_R3_2851a	P_R3_2884	two	yes
ComD43.B	CCTATGGTGGAATTGC	Hy	H1	tank2	B	15.132	male	ComD43	P_H1_2909b	P_H1_2793	one	yes
ComD44.B	GTCATCGAGGAATTGC	Hy	H2	tank2	B	16.575	male	ComD44	P_H2_2851b	P_H2_2850	two	yes
ComD45.B	CACAAGTCGGAATTGC	RS	R3	tank2	B	19.881	female	ComD45	P_R3_2851a	P_R3_2884	one	no
ComD46.B	CATAACGGGGAATTGC	Bt	B3	tank2	B	17.547	male	ComD46	P_B3_2876	P_B3_2793	two	yes
ComD47.B	ACTCGTTGGGAATTGC	Bt	B3	tank2	B	15.769	male	ComD47	P_B3_2876	P_B3_2793	one	yes
ComD48.B	GTCGGTAAGGAATTGC	RS	R3	tank2	B	19.373	male	ComD48	P_R3_2851a	P_R3_2884	two	yes
ComD49.B	GTACTCTCGGAATTGC	RS	R3	tank2	B	19.697	female	ComD49	P_R3_2851a	P_R3_2884	one	yes
ComD5.B	GTCACTGTGTTGTAGC	RS	R3	tank2	B	19.521	male	ComD05	P_R3_2851a	P_R3_2884	one	yes
ComD50.B	TGGTACAGGGAATTGC	Hy	H2	tank2	B	13.732	male	ComD50	P_H2_2851b	P_H2_2850	two	yes
ComD51.B	ACAGCTCAGGAATTGC	Bt	B3	tank2	B	17.509	female	ComD51	P_B3_2876	P_B3_2793	one	yes
ComD52.B	GGACCTATTTGCGAAG	Bt	B3	tank2	B	19.737	male	ComD52	P_B3_2876	P_B3_2793	two	yes
ComD53.B	TTGTCGGTTTGCGAAG	Hy	H2	tank2	B	15.205	male	ComD53	P_H2_2851b	P_H2_2850	one	yes
ComD54.B	CCAGTGTTTTGCGAAG	RS	R2	tank2	B	18.242	female	ComD54	P_R2_2846	P_R2_2877	two	yes
ComD55.B	CCTATGGTTTGCGAAG	RS	R3	tank2	B	16.376	female	ComD55	P_R3_2851a	P_R3_2884	one	no
ComD56.B	GTCATCGATTGCGAAG	Hy	H1	tank2	B	18.88	female	ComD56	P_H1_2909b	P_H1_2793	two	yes
ComD57.B	CACAAGTCTTGCGAAG	Bt	B1	tank2	B	19.154	female	ComD57	P_B1_2794	P_B1_2885	one	yes
ComD58.B	CATAACGGTTGCGAAG	RS	R2	tank2	B	19.74	male	ComD58	P_R2_2846	P_R2_2877	two	no
ComD59.B	ACTCGTTGTTGCGAAG	RS	R2	tank2	B	18.61	male	ComD59	P_R2_2846	P_R2_2877	one	no
ComD6.B	ACTGCTAGGTTGTAGC	RS	R2	tank2	B	20.338	female	ComD06	P_R2_2846	P_R2_2877	two	no
ComD60.B	GTCGGTAATTGCGAAG	Hy	H1	tank2	B	20.585	female	ComD60	P_H1_2909b	P_H1_2793	two	yes
ComD61.B	GTACTCTCTTGCGAAG	RS	R1	tank2	B	17.94	female	ComD61	P_R1_2909	P_R1_2851	one	yes
ComD62.B	TGGTACAGTTGCGAAG	Hy	H1	tank2	B	18.787	female	ComD62	P_H1_2909b	P_H1_2793	two	yes
ComD63.B	ACAGCTCATTGCGAAG	Hy	H2	tank2	B	16.886	male	ComD63	P_H2_2851b	P_H2_2850	one	yes
ComD64.B	GGACCTATCGTCAATG	Hy	H1	tank2	B	15.034	male	ComD64	P_H1_2909b	P_H1_2793	two	yes
ComD65.B	TTGTCGGTCGTCAATG	RS	R1	tank2	B	14.748	male	ComD65	P_R1_2909	P_R1_2851	one	yes
ComD66.B	CCAGTGTTCGTCAATG	Hy	H2	tank2	B	18.043	male	ComD66	P_H2_2851b	P_H2_2850	two	yes
ComD67.B	CCTATGGTCGTCAATG	RS	R3	tank2	B	19.651	female	ComD67	P_R3_2851a	P_R3_2884	one	yes
ComD68.B	GTCATCGACGTCAATG	RS	R3	tank2	B	19.893	male	ComD68	P_R3_2851a	P_R3_2884	two	yes
ComD69.B	CACAAGTCCGTCAATG	Bt	B1	tank2	B	18.936	male	ComD69	P_B1_2794	P_B1_2885	one	yes
ComD7.B	GAAGAGGTGTTGTAGC	RS	R1	tank2	B	17.46	male	ComD07	P_R1_2909	P_R1_2851	one	yes
ComD70.B	CATAACGGCGTCAATG	Bt	B3	tank2	B	15.37	female	ComD70	P_B3_2876	P_B3_2793	two	yes
ComD71.B	ACTCGTTGCGTCAATG	Hy	H2	tank2	B	16.359	male	ComD71	P_H2_2851b	P_H2_2850	one	yes
ComD72.B	GTCGGTAACGTCAATG	Hy	H2	tank2	B	15.728	male	ComD72	P_H2_2851b	P_H2_2850	two	yes
ComD73.B	GTACTCTCCGTCAATG	Hy	H2	tank2	B	17.86	male	ComD73	P_H2_2851b	P_H2_2850	one	yes
ComD74.B	TGGTACAGCGTCAATG	RS	R3	tank2	B	17.583	female	ComD74	P_R3_2851a	P_R3_2884	two	yes
ComD75.B	ACAGCTCACGTCAATG	RS	R1	tank2	B	24.342	female	ComD75	P_R1_2909	P_R1_2851	one	yes
ComD76.B	GGACCTATTGTCCAGA	RS	R3	tank2	B	20.937	female	ComD76	P_R3_2851a	P_R3_2884	two	yes
ComD77.B	TTGTCGGTTGTCCAGA	Bt	B1	tank2	B	19.315	female	ComD77	P_B1_2794	P_B1_2885	one	yes
ComD78.B	CCAGTGTTTGTCCAGA	Bt	B3	tank2	B	16.31	female	ComD78	P_B3_2876	P_B3_2793	two	yes
ComD79.B	CCTATGGTTGTCCAGA	RS	R2	tank2	B	21.053	female	ComD79	P_R2_2846	P_R2_2877	one	yes
ComD8.B	CGCTAGTAGTTGTAGC	Hy	H1	tank2	B	14.188	female	ComD08	P_H1_2909b	P_H1_2793	two	yes
ComD80.B	GTCATCGATGTCCAGA	RS	R3	tank2	B	21.368	female	ComD80	P_R3_2851a	P_R3_2884	two	yes
ComD9.B	GCTGTTGTGTTGTAGC	Bt	B3	tank2	B	14.973	male	ComD09	P_B3_2876	P_B3_2793	one	yes
